# EPF/EPFL Peptide Signaling as a Regulatory Node Linking Stomatal Development to Drought and Heat Tolerance in Tomato (*Solanum lycopersicum* L.)

**DOI:** 10.64898/2026.10.26.761844

**Authors:** Karam Mostafa, Abdullah Aydın, Ola Abd Elbar, Noor ul Ain, Musa Kavas, Hélène S Robert

**Author notes:** <u>Karam Mostafa and Abdullah Aydın</u> contributed equally to this work and shared first authorship. Corresponding authors: Musa Kavas, Hélène S Robert.

## Abstract

Stomatal development and function are tightly regulated by signaling peptides with distinct, overlapping, or antagonistic roles in gas exchange and water balance. *EPIDERMAL PATTERNING FACTOR (EPF) / EPF-LIKE* (*EPF/EPFL*) family is a founding member of the secreted peptide family that regulates stomatal patterning. The roles of *EPF/EPFL* genes in tomato responses to drought, heat, and combined drought-heat stress remain largely unexplored. To characterize the *EPF/EPFL* gene family and elucidate its potential regulatory roles in stomatal development, 15 family members were identified in *S. lycopersicum* L. All 15 candidate SlEPF proteins contained an EPF-type domain. Of these, 13 exhibited specific matches to the EPF domain, whereas SlEPF6 was classified within the EPF superfamily and SlEPF11 within the STOMAGEN-like superfamily. Phylogenetic analysis grouped *EPF* genes from diverse plant species into two major clades (A and B), each comprising distinct evolutionary subgroups. GO annotation indicated that most *SlEPF* genes were involved in stomatal complex development and guard cell differentiation, with molecular functions associated with MAP kinase activity, receptor serine/threonine kinase binding, and receptor ligand activity. Promoter analysis of *SlEPF* genes identified diverse cis-regulatory elements potentially involved in the regulation of environmental stress responses and plant development. Expression analysis of five putative stress-responsive genes (*SlEPF5, SlEPF8, SlEPF9, SlEPF10*, and *SlEPF13*) revealed distinct transcriptional patterns in the heat-tolerant drought-sensitive Money Maker (MM) and drought-tolerant Ailsa Craig (AC) tomato genotypes under drought, heat, and combined drought-heat stress. In MM, *SlEPF5* and *SlEPF13* were consistently downregulated across all stress conditions, whereas *SlEPF8* was strongly induced under drought and combined stress. In contrast, AC showed broader transcriptional activation, particularly under heat and combined stress. Overall, these contrasting expression profiles suggest genotype- and stress-dependent regulation of *SlEPF* genes, highlighting their potential involvement in tomato abiotic stress responses.
