## Supplemental Table 1 for "EPF/EPFL Peptide Signaling as a Regulatory Node Linking Stomatal Development to Drought and Heat Tolerance in Tomato (*Solanum lycopersicum* L.)": Supplementary Tables.xlsx

### Sheet: S1
Supplementary Table S1: Primer list for RT-qPCR analysis
Gene ID	Name	Forward primer (5’—3’)	Reverse primer (5’—3’)	Product size (bp)	Genes
Solyc00g044350	SlEPF5	GGGCAATTCAGGTACCAAGTC	TTCTCTAGTGGTGTGGTGCA	101	EPF genes
Solyc06g007460	SlEPF8	GATTCAAGAAGGCGACGACA	ATGACATGGCGTGCATCTG	101
Solyc11g009040	SlEPF9	CGGCACAAGTTCCAACAACA	CGGTTGATGGTGATGGTGAG	105
Solyc12g010720	SlEPF10	ACCAGATTGTTCTCATGCATGT	GCAACAGGACAAGTCTCAGC	102
Solyc07g008205	SlEPF13	TCAGGAAGAAATGAAAGGAAGCA	AGTGTAGCAATGCAAGGTCTG	104
Solyc11g005330	SlACT2	GAGGATATTCAGCCCCTTGTTTG	CATCTTTCTGACCCATTCCAACC	148	Reference gene
Solyc06g009970	EF1a	GACAGGCGTTCAGGTAAGGA	GGGTATTCAGCAAAGGTCTC	119

### Sheet: S2
Supplementary Table S2. Protein features of the identified EPF/EPFL in Solanum lycopersicum
Gene ID	Gene Name	Chr ID	Start	End	Strand	CDs	AA	Cys Residues	Exon	Intron	Molecular Weight (kDa)	Theoretical pI	Instability Index	Aliphatic Index	GRAVY	Subcellular Localization	Predicted Signal Peptide	Predicted Cleavage Site
Solyc02g091910	SlEPF1	2	51160536	51161088	-	393	131	7	3	2	14.5856	9.21	37.2	66.85	-0.702	Nucleus	Yes	31-32
Solyc03g116650	SlEPF2	3	60430185	60430805	+	531	177	7	2	1	9.98954	8.53	61.69	83.44	-0.123	Nucleus	Yes	27-28
Solyc03g121790	SlEPF3	3	64282948	64283562	+	363	121	9	2	1	13.3163	8.07	49.14	63.25	-0.352	Nucleus	Yes	22-23
Solyc04g072490	SlEPF4	4	57437502	57443864	-	351	117	11	5	4	39.9053	9.37	35.14	86.03	-0.204	Nucleus	No	-
Solyc04g077170	SlEPF5	4	60083978	60084990	-	420	140	8	3	2	16.126	9.89	39.42	82.73	-0.229	Nucleus	No	-
Solyc00g044350	SlEPF6	5	61309108	61310741	+	240	80	6	3	2	8.75396	9.91	53.89	37.09	-0.887	Nucleus	No	-
Solyc06g007460	SlEPF7	6	1486324	1489669	-	366	122	7	3	2	13.8733	9.68	53.65	72.56	-0.021	Chloroplast/Nucleus	No	-
Solyc06g053970	SlEPF8	6	34644488	34644933	-	291	97	6	2	1	10.864	10.22	50.95	76.95	-0.045	Chloroplast/Nucleus	Yes	29-30
Solyc07g008205	SlEPF9	7	2930273	2931557	-	300	100	6	2	1	11.3045	9.8	37.27	89.6	-0.071	Chloroplast	Yes	29-30
Solyc08g015940	SlEPF10	8	6315043	6316358	+	330	110	6	2	1	11.7748	9.39	36.77	86.79	0.066	Cell membrane/Chloroplast/Nucleus	Yes	35-36
Solyc08g066610	SlEPF11	8	53463421	53464052	+	303	101	6	3	2	11.93	9.69	67.71	83.8	0.14	Chloroplast/Mitochondrion/Nucleus	Yes	23-24
Solyc09g082620	SlEPF12	9	64447044	64448425	+	324	108	6	2	1	11.6927	9.54	49.19	76.54	-0.025	Cell membrane/Chloroplast/Nucleus	Yes	28-29
Solyc10g011830	SlEPF13	10	3919935	3920099	+	165	55	9	1	0	5.9541	8.11	58.73	48.7	0.228	Cell membrane/Golgi apparatus/Nucleus	No	-
Solyc11g009040	SlEPF14	11	3196686	3197930	-	408	136	7	2	1	16.3087	9.08	59.92	61.4	-0.49	Nucleus	No	-
Solyc12g010720	SlEPF15	12	3679761	3679955	+	195	65	8	1	0	6.98929	8.47	73.55	65.47	0.15	Cell membrane/Cell wall/Nucleus	Yes*	3-4*

### Sheet: S3
Supplementary Table S3. Detailed information of predicted motifs 1 to 15
Motif name	Motif Sequence	Motif logo	Length	E-value
Motif 1	DNSNYKPMSWKCKCGNLIFNP		21	2.7e-99
Motif 2	RPPRCEKRCGTCGHCEAIQVP		21	3.1e-84
Motif 3	MEMCPTG		7	7
Motif 4	IVFFLFLFI		9	82
Motif 5	QFEADW		6	8.6
Motif 6	RWVKKNMRRLMIG		13	130
Motif 7	QMKTMV		6	260
Motif 8	HCNGFGD		7	260
Motif 9	MEYFDS		6	300
Motif 10	HFTFHAEGR	#VALUE!	9	520
Motif 11	QRKLSGPG	#VALUE!	8	1400
Motif 12	NQNHVH	#VALUE!	6	1800
Motif 13	EQVPVEGND	#VALUE!	9	1.8e+003
Motif 14	RHKPFAIFTF	#VALUE!	10	3400
Motif 15	HHTIETNI		8	3400

### Sheet: S4
Supplementary Table S4. Putative Sγ-Sγ bonds in SlEPF/EPFL Proteins
Protein	1st Cys Position	2nd Cys Position	Distance (Å)
SlEPF1	71	123	2.031
	74	68	2.025
	64	121	2.036
SlEPF2	42	81	2.026
	46	52	2.032
	49	83	1.988
SlEPF3	82	113	2.003
	85	79	2.024
	75	111	2.027
SlEPF4	314	340	2.027
	311	317	2.026
	307	338	2.041
SlEPF5	81	132	2.039
	71	130	2.035
SlEPF6	5	70	2.013
	9	15	2.025
	12	72	2.013
SlEPF7	78	112	2.033
	82	88	2.035
	85	114	1.995
SlEPF8	59	88	2.014
	56	62	2.032
	52	86	2.028
SlEPF9	55	93	2
	52	58	2.031
	48	90	2.027
SlEPF10	65	102	2.009
	62	68	2.029
	57	100	2.035
SlEPF11	63	96	2.028
	68	75	2.017
	71	98	2.039
SlEPF12	64	98	2.029
	68	74	2.028
	71	100	2.023
SlEPF13	13	44	2.024
	17	23	2
	20	46	2.028
SlEPF14	73	134	2.027
	77	83	2.023
	80	136	2.014
SlEPF 15	27	56	2.028
	24	30	2.016
	20	54	2.034
	39	48	2.04
